# Understanding and exploitation of host stress responses to protein production using novel transcriptomic analytics

**DOI:** 10.1101/2023.11.30.569415

**Authors:** Christoffer Rode, Felix Beulig, Mathias Jönsson, Leonie J. Jahn, Morten H. H. Nørholm, Bernhard O. Palsson, Emre Özdemir, Lei Yang

**Affiliations:** Novo Nordisk Foundation Center for Biosustainability, Technical University of Denmark, Kemitorvet, Building 220, 2800, Kgs. Lyngby, Denmark; Department of Bioengineering, University of California, San Diego, La Jolla, USA

**Keywords:** Big data, Transcriptomics, Protein production, iModulon analysis, Strain design, Stress response

## Abstract

Predictable expression of heterologous genes in a production host is a fundamental challenge in biotechnology. While traditional methods focus on manipulating expression and the property of the heterologous gene, a systems biology approach can complement with designs to improve the host itself. Previously, Independent Component Analysis (ICA) of the RNAseq data helped reveal independently modulated gene sets (iModulons) in bacteria. This was later applied to identify common stress responses related to heterologous gene expression for *Escherichia coli*. In this study, we expand this analysis with additional non-enzymatic proteins and apply our findings to design novel protein production optimization. By leveraging the Precise-1K transcriptomics knowledge base, we identify three iModulons as novel transcriptional responses to protein production stress; Cold Shock, gcvB sRNA, and the uncharacterized UC-9 iModulons. By studying the gene membership in the UC-9 iModulon, we discover effective novel design targets for improving protein production. This study demonstrates the value of big data analytics and systems understanding of host responses for designing novel strategies to optimize protein production.
