## Supplemental Data 1 for "Understanding and exploitation of host stress responses to protein production using novel transcriptomic analytics"

### Sheet: Sheet1
Primers
primer ID	sequence	description				Source
GE_PR47	aattcugttttatcagaccgcttctg	Fw gRNA plasmid sequencing				Received from Se Hyeuk Kim
SD_PR430	aacctgtacttccaatccat	Fw Geneblock insert, gibson overhang				This study
SD_PR431	ccgtatccacctttactgt	Rv Geneblock insert, gibson overhang				This study
SD_PR432	taacagtaaaggtggatacg	Fw pSD51 backbone				This study
SD_PR432	taacagtaaaggtggatacg	Fw sequencing for pSD250				This study
SD_PR433	catggattggaagtacagg	Rv pSD51 backbone				This study
SD_PR434	agttcacttaaaaaggagatc	Fw insert sequencing primer for pSD51 backbone				This study
SD_PR435	gggctactaatttaaatcgt	Rv insert sequencing primer for pSD51 backbone				This study
SD_PR441	catgttctgtgttcctgtaaaatcccagaaaagacccgt	Fw rhaD gRNA, hybridize with SD_PR441				This study
SD_PR442	tctgggattttacaggaacacagaacatgatctacaagagt	Rv rhaD gRNA, hybridize with SD_PR441				This study
SD_PR443	tcaagatacagcgtgaattttcaggaaatgcggtgagcatcacatttgcccaatgtgccagagatgcctccggcacaatattttaaattt	rhaD repair oligo				This study
SD_PR444	cggcgaaatagtaatcacg	Fw rhaBAD sequencing				This study
SD_PR445	accacatgaatcattaatggg	Rv rhaBAD sequencing				This study
SD_PR478	agaataattutaacagtaaaggtggatacg	Fw no insert for pSD51 backbone, USER overhang				This study
SD_PR479	aaattattcuatgtgatgctcaccgcatt	Rv no insert for pSD51 backbone, USER overhang				This study
SD_PR627	attggaaguacaggttctcg	Rv backbone EGFP and EGFP fusion proteins , USER overhang				This study
SD_PR628	acttccaauccatggtatcaaaaggcgaaga	Fw EGFP gBlock, USER overhang				This study
SD_PR630	atgcccaaugtaataccag	Rv EGFP gBlock USER overhang				This study
SD_PR634	attgggcauggacgaactgtacaaaggcgggggtggttcgttgattgtgacgcagacaat	Fw backbone for EGFP-BLG insert, USER overhang				This study
SD_PR636	attgggcauggacgaactgtacaaagagcaactgacgaaatgc	Fw backbone for EGFP-ALA insert, USER overhang				This study
SD_PR644	attgggcauggacgaactgtacaaataacagtaaaggtggatacg	Fw EGFP non-fusion backbone, USER overhang				This study
SD_PR669	atacggaugccaccgctgagcaat	Fw pET-52B backbone, USER overhang				This study
SD_PR670	agtctcctucttaaagttaaac	Rv pET-52B backbone, USER overhang				This study
SD_PR671	aaggagacutctaatgcaccatcatcatc	Fw BLG insert for pET-52B backbone, USER overhang				This study
SD_PR672	atacggaugccaccgctgagcaat	Rv BLG insert for pET-52B backbone, USER overhang				This study
SD_PR673	tgatgtcggcgatatagg	Fw insert sequencing primer for pET-52B backbone, USER overhang				This study
SD_PR674	caagtgtagcggtcacg	Fw no insert for pET-52B backbone, USER overhang				This study
SD_PR675	atccgtauttcgcgggatcgagat	Rv no insert for pET-52B backbone, USER overhang				This study
SD_PR734	attggtatuattcagaaaaagtga	Fw Amplification of rspAB from MG1655 genome				This study
SD_PR735	acaagcgaugcaaggaatc	Rv Amplification of rspAB from MG1655 genome				This study
SD_PR736	aataccaauaacggcgagtacaaagcccgccgaaaggcgggcttttctgtgcctaatgagcgggcttt	Rv Backbone for pSD250 with 3'UTR and terminator (t500) sequence, USER overhang				This study
SD_PR737	atcgcttgucgtgatggctagcacaatccctaggactgagctagctgtcaagggctactaatttaaatcgtaatt	Fw Backbone for pSD250 with promoter (BBa_J23117) sequence, USER overhang				This study
SD_PR740	aatgctgaatgctcatactc	Rv sequencing for pSD250				This study
BioBricks
BioBrick ID	sequence	description	forward primer	reverse primer	template	Source
GE_BB26	aaagacccguccgccatgccgtaccgaccccaatacccgattccgacaccgtagcactgtgacccggccaactcccaccatttgcatcatctgccgctggacggctgtttcccaatgtgacccggccaactcccaccattgcactgtgacccggccaactcccaccattgcactgtgacccggccaactcccaccattgcactgtgacccggccaactcccaccattgcactgtgacccggccaactcccaccatttgcatcatctgccgctggacggctgtttcccaatgtgcgccaccccatctcgggaagcttgggcccgaacaaaaactcatctcagaagaggatctgaatagcgccgtcgaccatcatcatcatcatcattgagtttaaacggt…	gRNA plasmid backbone.	-	-	-	Received from Se Hyeuk Kim
SD_BB129	taacagtaaaggtggatacggatccgaattcgaggccggcgactagtcttggactcctgttgatagatccagtaatgacctcagaactccatctggatttgttcagaacgctcggttgccgccgggcgttttttattggtgagaatccaggggtccccaataattacgatttaaattagtagcccgcctaatgagcgggcttttttttaattcccctatttgtttatttttctaaatacattcaaatatgtatccgctcatgagacaataaccctgataaatgcttcaataatattgaaaaaggaagagtatgagcattcagcattttcgtgtggcgctgattccgttttttgcggcgttttgcctgccggtgtttgcgcatccggaaaccctggtgaa…	pSD51 backbone	SD_PR432	SD_PR433	pSD51	This study
SD_BB130	aacctgtacttccaatccatgggggaatgggagattatcgacattggcccgtttactcagaacctggggaagtttgcggtcgatgaggagaataagatcggccaatatgggcgtctgacatttaacaaagttatccgcccatgtatgaaaaagacaatttacgaaaacgaaggatttcgtgagattaagggttacgaataccaactgtatgtgtatgcgtctgacaagctgtttcgcgccgacatctcagaggattataagactcgtggtcgtaaattgctgcgcttcaatgggccagtcccgcccccataacagtaaaggtggatacgg	MNEI insert	SD_PR430	SD_PR431	-	This study
SD_BB134	atgcaggacaaatgtaaaaaagtctatgagaactaccccgtgagcaaatgccaacttgccaatcaatgtaattatgattgcaaacttgataagcacgctcgttcgggggaatgcttttacgatgagaaacgtaacttacagtgcatttgtgattactgtgagtactaa	Brazzein insert	SD_PR430	SD_PR431	-	This study
SD_BB138	atggagcaactgacgaaatgcgaagtgttccgcgagttaaaggatttgaaagggtacgggggagtaagtttgccggagtgggtctgcactaccttccacacgtcggggtatgacacccaggcgattgtccaaaacaatgactccacggagtacggtttgtttcaaatcaataacaaaatctggtgtaaagatgatcaaaacccgcattcaagcaatatctgtaatatctcgtgtgataaatttttagatgatgacttgaccgatgacatcatgtgcgttaaaaagatcctggataaagtcggtattaattactggttagcacacaaagcgttgtgctctgagaagttggatcaatggttgtgtgagaaattgtaa	alpha-lactalbumin insert	SD_PR430	SD_PR431	-	This study
SD_BB139	atgttgattgtgacgcagacaatgaaggggttagacatccagaaagtggcgggtacttggtactctttagcgatggcagcttcggatattagcttgcttgatgcccagtctgccccgttgcgcgtgtatgttgaggagttgaaaccgactcccgaaggggatcttgaaattcttttgcaaaagtgggaaaatggggagtgtgctcagaaaaaaatcattgctgaaaaaactaaaatcccagctgtatttaagattgatgcattaaacgagaacaaggtcttggtgttggacactgattacaaaaagtaccttttattctgtatggaaaattctgcggaaccggagcaatcacttgcgtgtcaatgcttggtgcgtacgccggaggtagacgatgaagca…	beta-lactoglobulin insert	SD_PR430	SD_PR431	-	This study
SD_BB143	atgggcagtattggtgctgcgagtatggaattttgttttgatgtctttaaagaattaaaagtgcaccatgcgaatgaaaatatcttttattgcccaatcgcaatcatgtctgctttggcgatggtttaccttggtgctaaagattccactcgcactcaaattaataaggtagttcgcttcgataaattgcctggttttggcgattctatcgaggcccaatgcggtacaagcgttaatgtacatagttccttgcgcgatattttaaaccaaatcacgaaaccaaacgacgtatatagtttttctttggcctcccgcctttatgcagaggagcgttatccaatccttcctgaatacttacagtgcgtcaaagaactgtatcgcggggggcttgaaccaatc…	Ovalbumin insert	SD_PR430	SD_PR431	-	This study
SD_BB145	atgtcctcagaggagtataaaggtggctattaccctgggaatacgtaccactatcactccggcggcagctaccatgggtcaggttatcacggcggatataagggcaagtattacggaaaagccaagaagtattactacaaatataagaactcgggtaaatataagtaccttaagaaagcgcgtaagtatcatcgcaaaggctataaaaaatactatggtggaggaagtagctctagcgaggaatataagggaggttactatccgggcaacacctaccattatcactcaggtggaagctatcacggctctggttaccatgggggatacaaaggaaaatactacggaaaggcgaagaagtactattataaatataaaaattccgggaaatataaatatttg…	MFP5(2) insert	SD_PR430	SD_PR431	-	This study
SD_BB153	agaataattutaacagtaaaggtggatacggatccgaattcgaggccggcgactagtcttggactcctgttgatagatccagtaatgacctcagaactccatctggatttgttcagaacgctcggttgccgccgggcgttttttattggtgagaatccaggggtccccaataattacgatttaaattagtagcccgcctaatgagcgggcttttttttaattcccctatttgtttatttttctaaatacattcaaatatgtatccgctcatgagacaataaccctgataaatgcttcaataatattgaaaaaggaagagtatgagcattcagcattttcgtgtggcgctgattccgttttttgcggcgttttgcctgccggtgtttgcgcatccggaaa…	pSD51 backbone for empty plasmid, USER overhangs	SD_PR478	SD_PR479	pSD51	This study
SD_BB195	atggtatcaaaaggcgaagaactgttcaccggagtagtccctattcttgttgaattggacggcgatgtaaatgggcataagttttctgtgtccggagaaggagaaggagacgccacatacgggaagttaaccttgaagtttatttgtactacgggcaagttacctgttccgtggcctactttggtgaccacgctgacatatggcgttcagtgcttctcacgttaccctgaccacatgaaacagcacgattttttcaagtccgctatgcccgaggggtatgtgcaggagcgtaccatcttctttaaagacgatggtaattacaagacacgtgcagaagttaaattcgagggggatacattggtaaaccgtatcgagttaaagggtatcgacttcaaggaa…	EGFP gBlock	-	-	-	This study
SD_BB197	acttccaauccatggtatcaaaaggcgaagaactgttcaccggagtagtccctattcttgttgaattggacggcgatgtaaatgggcataagttttctgtgtccggagaaggagaaggagacgccacatacgggaagttaaccttgaagtttatttgtactacgggcaagttacctgttccgtggcctactttggtgaccacgctgacatatggcgttcagtgcttctcacgttaccctgaccacatgaaacagcacgattttttcaagtccgctatgcccgaggggtatgtgcaggagcgtaccatcttctttaaagacgatggtaattacaagacacgtgcagaagttaaattcgagggggatacattggtaaaccgtatcgagttaaagggtatcg…	EGFP insert, USER overhangs	SD_PR628	SD_PR630	SD_BB195	This study
SD_BB199	attgggcauggacgaactgtacaaataacagtaaaggtggatacggatccgaattcgaggccggcgactagtcttggactcctgttgatagatccagtaatgacctcagaactccatctggatttgttcagaacgctcggttgccgccgggcgttttttattggtgagaatccaggggtccccaataattacgatttaaattagtagcccgcctaatgagcgggcttttttttaattcccctatttgtttatttttctaaatacattcaaatatgtatccgctcatgagacaataaccctgataaatgcttcaataatattgaaaaaggaagagtatgagcattcagcattttcgtgtggcgctgattccgttttttgcggcgttttgcctgccggtgt…	EGFP backbone, USER overhangs	SD_PR644	SD_PR627	pSD107	This study
SD_BB203	attgggcauggacgaactgtacaaagagcaactgacgaaatgcgaagtgttccgcgagttaaaggatttgaaagggtacgggggagtaagtttgccggagtgggtctgcactaccttccacacgtcggggtatgacacccaggcgattgtccaaaacaatgactccacggagtacggtttgtttcaaatcaataacaaaatctggtgtaaagatgatcaaaacccgcattcaagcaatatctgtaatatctcgtgtgataaatttttagatgatgacttgaccgatgacatcatgtgcgttaaaaagatcctggataaagtcggtattaattactggttagcacacaaagcgttgtgctctgagaagttggatcaatggttgtgtgagaaattgtaaca…	EGFP-GGGGS-Betalacto backbone, USER overhangs	SD_PR634	SD_PR627	pSD108	This study
SD_BB205	attgggcauggacgaactgtacaaaggcgggggtggttcgttgattgtgacgcagacaatgaaggggttagacatccagaaagtggcgggtacttggtactctttagcgatggcagcttcggatattagcttgcttgatgcccagtctgccccgttgcgcgtgtatgttgaggagttgaaaccgactcccgaaggggatcttgaaattcttttgcaaaagtgggaaaatggggagtgtgctcagaaaaaaatcattgctgaaaaaactaaaatcccagctgtatttaagattgatgcattaaacgagaacaaggtcttggtgttggacactgattacaaaaagtaccttttattctgtatggaaaattctgcggaaccggagcaatcacttgcgtgtca…	EGFP-Alphalactal backbone, USER overhangs	SD_PR636	SD_PR627	pSD108	This study
SD_BB218	atacggaugccaccgctgagcaataactagcataaccccttggggcctctaaacgggtcttgaggggttttttgctgaaaggaggaactatatccggattggcgaatgggacgcgccctgtagcggcgcattaagcgcggcgggtgtggtggttacgcgcagcgtgaccgctacacttgccagcgccctagcgcccgctcctttcgctttcttcccttcctttctcgccacgttcgccggctttccccgtcaagctctaaatcgggggctccctttagggttccgatttagtgctttacggcacctcgaccccaaaaaacttgattagggtgatggttcacgtagtgggccatcgccctgatagacggtttttcgccctttgacgttggagtccacgtt…	pET-52B backbone for BLG insert, USER overhangs	SD_PR669	SD_PR670	pET-52b	This study
SD_BB219	atacggatgccaccgctgagcaataactagcataaccccttggggcctctaaacgggtcttgaggggttttttgctgaaaggaggaactatatccggattggcgaatgggacgcgccctgtagcggcgcattaagcgcggcgggtgtggtggttacgcgcagcgtgaccgctacacttgccagcgccctagcgcccgctcctttcgctttcttcccttcctttctcgccacgttcgccggctttccccgtcaagctctaaatcgggggctccctttagggttccgatttagtgctttacggcacctcgaccccaaaaaacttgattagggtgatggttcacgtagtgggccatcgccctgatagacggtttttcgccctttgacgttggagtccacgtt…	pET-52B backbone for empty plasmid, USER overhangs	SD_PR669	SD_PR675	pET-52b	This study
SD_BB220	aaggagacutctaatgcaccatcatcatcatcattcttctggtgtagatctgggtaccgagaacctgtacttccaatccatgttgattgtgacgcagacaatgaaggggttagacatccagaaagtggcgggtacttggtactctttagcgatggcagcttcggatattagcttgcttgatgcccagtctgccccgttgcgcgtgtatgttgaggagttgaaaccgactcccgaaggggatcttgaaattcttttgcaaaagtgggaaaatggggagtgtgctcagaaaaaaatcattgctgaaaaaactaaaatcccagctgtatttaagattgatgcattaaacgagaacaaggtcttggtgttggacactgattacaaaaagtaccttttattctg…	BLG insert for pET-52B, USER overhangs	SD_PR671	SD_PR672	pSD108	This study
SD_BB226	attggtatuattcagaaaaagtgagtaagactttgcagcaatgtttttgatcctgttcaaataaactaatggcatcagcaacatgctggaaatcaaacgtatgggtaattaatttttctggtttaattaaccctttacttaaccagtcgataacgatcgggaatttatttgcatttaagcgtgaagagaaaatagagagttcttttccggtaattccttgctgaatcacttcagacggttcactggagaaccccatcaatacaatacgtgccgctggagaagccagcgttacggcctctttcaggatagaaggatgacaagccgcatcgataattaatgtcggcttgatgcctttttcagtgaaaatctcgccaagcggtgtctggctgttattaatcg…	rspAB sequence insert, USER overhangs	SD_PR734	SD_PR735	K-12 MG1655 genome	This study
SD_BB227	aataccaauaacggcgagtacaaagcccgccgaaaggcgggcttttctgtgcctaatgagcgggcttttttttaattcccctatttgtttatttttctaaatacattcaaatatgtatccgctcatgagacaataaccctgataaatgcttcaataatattgaaaaaggaagagtatgagcattcagcattttcgtgtggcgctgattccgttttttgcggcgttttgcctgccggtgtttgcgcatccggaaaccctggtgaaagtgaaagatgcggaagatcaactgggtgcgcgcgtgggctatattgaactggatctgaacagcggcaaaattctggaatcttttcgtccggaagaacgttttccgatgatgagcacctttaaagtgctgctgtg…	backbone for rspAB coexpression, USER overhangs	SD_PR736	SD_PR737	pSD174	This study
Plasmids
plasmid ID	genotype	description	Marker	BioBricks used		Source
pET-52b	pT7::lacO::MCS lacI Am R ColE1	Expression vector with T7 promoter	Ampicillin	-		Received from Andreas Birk Bertelsen
pGE3	araC Para::gam-bet-exo tetR PlacI::tetO::gRNA for pSD128 Pj23105::MAD7 Am R SC101(ts)	contains lambda red genes and MAD7 endonuclease	Ampicillin, Tetracycline	-		Received from Se Hyeuk Kim
pSD103	PrhaBAD::6his_TEV_BRA rhaS rhaR Am R ColE1	Heterologous gene: Brazzein (BRA)	Ampicillin	SD_BB129, SD_BB134		This study
pSD107	PrhaBAD::6his_TEV_ALA rhaS rhaR Am R ColE1	Heterologous gene: alpha-lactalbumin (ALA)	Ampicillin	SD_BB129, SD_BB138		This study
pSD108	PrhaBAD::6his_TEV_BLG rhaS rhaR Am R ColE1	Heterologous gene: beta-lactoglobulin (BLG)	Ampicillin	SD_BB129, SD_BB139		This study
pSD112	PrhaBAD::6his_TEV_OVA rhaS rhaR Am R ColE1	Heterologous gene: Ovalbumin (OVA)	Ampicillin	SD_BB129, SD_BB143		This study
pSD114	PrhaBAD::6his_TEV_MFP5(2) rhaS rhaR Am R ColE1	Heterologous gene: MFP5(2)	Ampicillin	SD_BB129, SD_BB145		This study
pSD122	rhaS rhaR Am R ColE1	Promoter and MCS removed	Ampicillin	SD_BB153		This study
pSD128	21bp gRNA sequence for rhaD sacB Cm R	contains gRNA targeting rhaD	Chloramphenicol	GE_BB26, SD_PR441+SD_PR442		This study
pSD174	PrhaBAD::6his_TEV_EGFP rhaS rhaR Am R ColE1	Heterologous gene: EGFP	Ampicillin	SD_BB197, SD_BB199		This study
pSD178	PrhaBAD::6his_TEV_EGFP-BLG rhaS rhaR Am R ColE1	Heterologous gene: EGFP-BLG (GGGGS linker)	Ampicillin	SD_BB197, SD_BB203		This study
pSD180	PrhaBAD::6his_TEV_EGFP-ALA rhaS rhaR Am R ColE1	Heterologous gene: EGFP-ALA (no linker)	Ampicillin	SD_BB197, SD_BB205		This study
pSD206	pT7::lacO::6his_TEV_BLG lacI Am R ColE1	pET-52B vector with heterologous gene: BLG	Ampicillin	SD_BB220, SD_BB218		This study
pSD208	lacI Am R ColE1	pET-52B vector with promoter and MCS removed	Ampicillin	SD_BB219		This study
pSD250	PrhaBAD::6his_TEV_BLG J23117::rspAB::t500 rhaS rhaR Am R ColE1	pSD108 modified with constitutive expression of rspAB	Ampicillin	SD_BB226, SD_BB227		This study
pSD51	PrhaBAD::6his_TEV_MBP rhaS rhaR Am R ColE1	Heterologous gene: MBP	Ampicillin	-		From Tan et al.
pSD78	sopABC lacY PlacUV5::lacO::lacZ::T7 Cm R repE Ori-2	Single copy plasmid for T7 RNAP-lacY expression	Chloramphenicol	-		Received from Se Hyeuk Kim
pSD98	PrhaBAD::6his_TEV_MNEI rhaS rhaR Am R ColE1	Heterologous gene: MNEI	Ampicillin	SD_BB129, SD_BB130		This study
