## Supplemental Data 2 for "Understanding and exploitation of host stress responses to protein production using novel transcriptomic analytics"

id	protein	rep_1	rep_2	psd#	organism	description	general structure	related reference	heterologous gene sequence	amino acid sequence	gc content	aa len	ala %	cys %	asp %	glu %	phe %	gly %	his %	ile %	lys %	leu %	met %	asn %	pro %	gln %	arg %	ser %	thr %	val %	trp %	tyr %
MBP	Maltose Binding Protein (MalE)	ecoli_CR_00001	ecoli_CR_00002	pSD51	Escherichia coli	Solubility tag	Globular protein with a hydrophobic cleft	https://doi.org/10.1038/srep34045	ATGCACCATCATCATCATCATTCTTCTGGTGTAGATCTGGGTACCGAGAACCTGTACTTCCAATCCatgaaaatcgaagaaggtaaactggtaatctggattaacggcgataaaggctataacggtctcgctgaagtcggtaagaaattcgagaaagataccggaattaaagtcaccgttgagcatccggataaactggaagagaaattcccacaggttgcggcaactggcgatggccctgacattatcttctgggcacacgaccgctttggtggctacgctcaatctggcctgttggctgaaatcaccccggacaaagcgttccaggacaagctgtatccgtttacctgggatgccgtacgttacaacggcaagctgattgcttacccgatcgctgtt…	MHHHHHHSSGVDLGTENLYFQSmkieegklviwingdkgynglaevgkkfekdtgikvtvehpdkleekfpqvaatgdgpdiifwahdrfggyaqsgllaeitpdkafqdklypftwdavryngkliaypiavealsliynkdllpnppktweeipaldkelkakgksalmfnlqepyftwpliaadggyafkyengkydikdvgvdnagakagltflvdliknkhmnadtdysiaeaafnkgetamtingpwawsnidtskvnygvtvlptfkgqpskpfvgvlsaginaaspnkelakeflenylltdegleavnkdkplgavalksyeeelakdpriaatmenaqkgeimpnipqmsafwyavrtavinaasgrqtvdealkdaqt	50.68	389	11.31105398	0	6.43	7.2	4.11	7.97	2.31	5.66	9.25	8.23	2.06	5.66	5.4	2.57	1.29	3.86	5.14	5.4	2.06	4.11
MNEI	Monellin derivative MNEI	ecoli_CR_00005	ecoli_CR_00006	pSD98	Dioscoreophyllum cumminsii	Sweet tasting protein	Small and stable globular protein	https://doi.org/10.1038/srep34045	ATGCACCATCATCATCATCATTCTTCTGGTGTAGATCTGGGTACCGAGAACCTGTACTTCCAATCCatgggggaatgggagattatcgacattggcccgtttactcagaacctggggaagtttgcggtcgatgaggagaataagatcggccaatatgggcgtctgacatttaacaaagttatccgcccatgtatgaaaaagacaatttacgaaaacgaaggatttcgtgagattaagggttacgaataccaactgtatgtgtatgcgtctgacaagctgtttcgcgccgacatctcagaggattataagactcgtggtcgtaaattgctgcgcttcaatgggccagtcccgcccccataa	MHHHHHHSSGVDLGTENLYFQSgeweiidigpftqnlgkfavdeenkigqygrltfnkvirpcmkktiyenegfreikgyeyqlyvyasdklfradisedyktrgrkllrfngpvppp	46.39	118	2.542372881	0.847457627	5.08	8.47	5.93	9.32	5.08	6.78	7.63	6.78	1.69	5.08	5.08	3.39	5.93	4.24	4.24	4.24	0.85	6.78
Brazzein	Brazzein	ecoli_CR_00007	ecoli_CR_00008	pSD103	Pentadiplandra brazzeana	Sweet tasting protein	Small cysteine rich protein	https://doi.org/10.1107/S0907444913001005	ATGCACCATCATCATCATCATTCTTCTGGTGTAGATCTGGGTACCGAGAACCTGTACTTCCAATCCatgcaggacaaatgtaaaaaagtctatgagaactaccccgtgagcaaatgccaacttgccaatcaatgtaattatgattgcaaacttgataagcacgctcgttcgggggaatgcttttacgatgagaaacgtaacttacagtgcatttgtgattactgtgagtactaa	MHHHHHHSSGVDLGTENLYFQSmqdkckkvyenypvskcqlanqcnydckldkharsgecfydekrnlqcicdycey	41.03	77	2.597402597	10.38961039	7.79	6.49	2.6	3.9	9.09	1.3	9.09	6.49	2.6	6.49	1.3	6.49	2.6	6.49	1.3	3.9	0	9.09
ALA	a-Lactalbumin	ecoli_CR_00009	ecoli_CR_00010	pSD107	Bos taurus	Milk whey protein	Small globular protein	https://doi.org/10.1016/B978-0-12-816405-1.00011-X	ATGCACCATCATCATCATCATTCTTCTGGTGTAGATCTGGGTACCGAGAACCTGTACTTCCAATCCatggagcaactgacgaaatgcgaagtgttccgcgagttaaaggatttgaaagggtacgggggagtaagtttgccggagtgggtctgcactaccttccacacgtcggggtatgacacccaggcgattgtccaaaacaatgactccacggagtacggtttgtttcaaatcaataacaaaatctggtgtaaagatgatcaaaacccgcattcaagcaatatctgtaatatctcgtgtgataaatttttagatgatgacttgaccgatgacatcatgtgcgttaaaaagatcctggataaagtcggtattaattactggttagcacacaaagcgttg…	MHHHHHHSSGVDLGTENLYFQSmeqltkcevfrelkdlkgyggvslpewvcttfhtsgydtqaivqnndsteyglfqinnkiwckddqnphssnicniscdkfldddltddimcvkkildkvginywlahkalcsekldqwlcekl	42.86	146	2.054794521	5.479452055	9.59	5.48	3.42	5.48	6.16	5.48	8.22	10.27	2.05	6.16	1.37	4.79	0.68	6.85	5.48	4.79	2.74	3.42
BLG	b-Lactoglobulin	ecoli_CR_00011	ecoli_CR_00012	pSD108	Bos taurus	Milk whey protein	Globular protein lacking compact hydrophobic core forming homodimers	https://doi.org/10.1002/jmr.2249	ATGCACCATCATCATCATCATTCTTCTGGTGTAGATCTGGGTACCGAGAACCTGTACTTCCAATCCatgttgattgtgacgcagacaatgaaggggttagacatccagaaagtggcgggtacttggtactctttagcgatggcagcttcggatattagcttgcttgatgcccagtctgccccgttgcgcgtgtatgttgaggagttgaaaccgactcccgaaggggatcttgaaattcttttgcaaaagtgggaaaatggggagtgtgctcagaaaaaaatcattgctgaaaaaactaaaatcccagctgtatttaagattgatgcattaaacgagaacaaggtcttggtgttggacactgattacaaaaagtaccttttattctgtatggaaaattct…	MHHHHHHSSGVDLGTENLYFQSmlivtqtmkgldiqkvagtwyslamaasdislldaqsaplrvyveelkptpegdleillqkwengecaqkkiiaektkipavfkidalnenkvlvldtdykkyllfcmensaepeqslacqclvrtpevddealekfdkalkalpmhirlsfnptqleeqchi	43.55	185	8.108108108	2.702702703	5.95	9.19	2.7	3.24	4.32	5.41	8.11	12.97	3.24	3.24	4.32	5.41	1.62	5.41	4.86	5.41	1.08	2.7
Ovalbumin	Ovalbumin	ecoli_CR_00013	ecoli_CR_00014	pSD112	Gallus gallus	Egg protein	Globular protein	https://doi.org/10.1016/0378-1119(95)00234-W	ATGCACCATCATCATCATCATTCTTCTGGTGTAGATCTGGGTACCGAGAACCTGTACTTCCAATCCatgggcagtattggtgctgcgagtatggaattttgttttgatgtctttaaagaattaaaagtgcaccatgcgaatgaaaatatcttttattgcccaatcgcaatcatgtctgctttggcgatggtttaccttggtgctaaagattccactcgcactcaaattaataaggtagttcgcttcgataaattgcctggttttggcgattctatcgaggcccaatgcggtacaagcgttaatgtacatagttccttgcgcgatattttaaaccaaatcacgaaaccaaacgacgtatatagtttttctttggcctcccgcctttatgcagaggagcgt…	MHHHHHHSSGVDLGTENLYFQSmgsigaasmefcfdvfkelkvhhanenifycpiaimsalamvylgakdstrtqinkvvrfdklpgfgdsieaqcgtsvnvhsslrdilnqitkpndvysfslasrlyaeerypilpeylqcvkelyrgglepinfqtaadqarelinswvesqtngiirnvlqpssvdsqtamvlvnaivfkglwekafkdedtqampfrvteqeskpvqmmyqiglfrvasmasekmkilelpfasgtmsmlvllpdevsgleqlesiinfekltewtssnvmeerkikvylprmkmeekynltsvlmamgitdvfsssanlsgissaeslkisqavhaahaeineagrevvgsaeagvdaasvseefradhpflfcikhiatnav…	45.72	408	8.578431373	1.470588235	3.68	8.33	5.15	5.15	3.19	6.13	4.9	8.33	4.41	4.41	3.43	3.92	3.68	10.05	3.92	7.84	0.74	2.7
MFP5	Mussel Foot Protein-5 dimer	ecoli_CR_00015	ecoli_CR_00016	pSD114	Mytilus galloprovincialis�	Adhesive polymer	Fibrous protein with high tyrosine, glycine and lysine content	https://doi.org/10.1021/acsami.8b14890	ATGCACCATCATCATCATCATTCTTCTGGTGTAGATCTGGGTACCGAGAACCTGTACTTCCAATCCatgtcctcagaggagtataaaggtggctattaccctgggaatacgtaccactatcactccggcggcagctaccatgggtcaggttatcacggcggatataagggcaagtattacggaaaagccaagaagtattactacaaatataagaactcgggtaaatataagtaccttaagaaagcgcgtaagtatcatcgcaaaggctataaaaaatactatggtggaggaagtagctctagcgaggaatataagggaggttactatccgggcaacacctaccattatcactcaggtggaagctatcacggctctggttaccatgggggatacaaagga…	MHHHHHHSSGVDLGTENLYFQSmsseeykggyypgntyhyhsggsyhgsgyhggykgkyygkakkyyykyknsgkykylkkarkyhrkgykkyygggsssseeykggyypgntyhyhsggsyhgsgyhggykgkyygkakkyyykyknsgkykylkkarkyhrkgykkyygggss	42.42	175	2.285714286	0	0.57	2.86	0.57	19.43	9.14	0	18.29	2.29	1.14	2.86	1.14	0.57	2.29	10.86	1.71	0.57	0	23.43
EGFP	Enhanced Green Fluorescent Protein	ecoli_CR_00032	ecoli_CR_00038	pSD174	Aequorea victoria	Fluorescent protein	Beta sheet barrel protein	https://doi.org/10.1562/0031-8655(2000)071%3C0771:tegfpa%3E2.0.co;2	ATGCACCATCATCATCATCATTCTTCTGGTGTAGATCTGGGTACCGAGAACCTGTACTTCCAATCCatggtatcaaaaggcgaagaactgttcaccggagtagtccctattcttgttgaattggacggcgatgtaaatgggcataagttttctgtgtccggagaaggagaaggagacgccacatacgggaagttaaccttgaagtttatttgtactacgggcaagttacctgttccgtggcctactttggtgaccacgctgacatatggcgttcagtgcttctcacgttaccctgaccacatgaaacagcacgattttttcaagtccgctatgcccgaggggtatgtgcaggagcgtaccatcttctttaaagacgatggtaattacaagacacgtgca…	MHHHHHHSSGVDLGTENLYFQSmvskgeelftgvvpilveldgdvnghkfsvsgegegdatygkltlkficttgklpvpwptlvttltygvqcfsrypdhmkqhdffksampegyvqertiffkddgnyktraevkfegdtlvnrielkgidfkedgnilghkleynynshnvyimadkqkngikvnfkirhniedgsvqladhyqqntpigdgpvllpdnhylstqsalskdpnekrdhmvllefvtaagitlgmdelyk	43.77	261	3.0651341	0.766283525	7.28	6.51	4.98	9.2	5.75	4.6	7.66	8.81	2.68	5.36	3.83	3.45	2.3	4.98	6.51	7.28	0.38	4.6
EGFP-BLG	EGFP-b-Lactoglobulin	ecoli_CR_00033	ecoli_CR_00039	pSD178		Fusion protein	N-terminal EGFP fused to BLG with GGGGS linker		ATGCACCATCATCATCATCATTCTTCTGGTGTAGATCTGGGTACCGAGAACCTGTACTTCCAATCCatggtatcaaaaggcgaagaactgttcaccggagtagtccctattcttgttgaattggacggcgatgtaaatgggcataagttttctgtgtccggagaaggagaaggagacgccacatacgggaagttaaccttgaagtttatttgtactacgggcaagttacctgttccgtggcctactttggtgaccacgctgacatatggcgttcagtgcttctcacgttaccctgaccacatgaaacagcacgattttttcaagtccgctatgcccgaggggtatgtgcaggagcgtaccatcttctttaaagacgatggtaattacaagacacgtgca…	MHHHHHHSSGVDLGTENLYFQSmvskgeelftgvvpilveldgdvnghkfsvsgegegdatygkltlkficttgklpvpwptlvttltygvqcfsrypdhmkqhdffksampegyvqertiffkddgnyktraevkfegdtlvnrielkgidfkedgnilghkleynynshnvyimadkqkngikvnfkirhniedgsvqladhyqqntpigdgpvllpdnhylstqsalskdpnekrdhmvllefvtaagitlgmdelykggggslivtqtmkgldiqkvagtwyslamaasdislldaqsaplrvyveelkptpegdleillqkwengecaqkkiiaektkipavfkidalnenkvlvldtdykkyllfcmensaepeqslacqclvrtpevddeal…	44.13	429	5.373831776	1.635514019	6.78	7.71	3.97	7.48	3.97	5.14	8.18	10.51	2.57	4.44	4.21	4.21	2.1	4.91	5.84	6.54	0.7	3.74
EGFP-ALA	EGFP-a-Lactalbumin	ecoli_CR_00034	ecoli_CR_00040	pSD180		Fusion protein	N-terminal EGFP fused to ALA with no linker		ATGCACCATCATCATCATCATTCTTCTGGTGTAGATCTGGGTACCGAGAACCTGTACTTCCAATCCatggtatcaaaaggcgaagaactgttcaccggagtagtccctattcttgttgaattggacggcgatgtaaatgggcataagttttctgtgtccggagaaggagaaggagacgccacatacgggaagttaaccttgaagtttatttgtactacgggcaagttacctgttccgtggcctactttggtgaccacgctgacatatggcgttcagtgcttctcacgttaccctgaccacatgaaacagcacgattttttcaagtccgctatgcccgaggggtatgtgcaggagcgtaccatcttctttaaagacgatggtaattacaagacacgtgca…	MHHHHHHSSGVDLGTENLYFQSmvskgeelftgvvpilveldgdvnghkfsvsgegegdatygkltlkficttgklpvpwptlvttltygvqcfsrypdhmkqhdffksampegyvqertiffkddgnyktraevkfegdtlvnrielkgidfkedgnilghkleynynshnvyimadkqkngikvnfkirhniedgsvqladhyqqntpigdgpvllpdnhylstqsalskdpnekrdhmvllefvtaagitlgmdelykeqltkcevfrelkdlkgyggvslpewvcttfhtsgydtqaivqnndsteyglfqinnkiwckddqnphssnicniscdkfldddltddimcvkkildkvginywlahkalcsekldqwlcekl	43.46	384	2.864583333	2.604166667	8.33	6.25	4.43	7.81	4.69	5.21	8.33	9.38	2.08	5.73	3.13	3.91	1.82	5.21	6.25	6.51	1.3	4.17
