## Supplemental Data 3 for "Understanding and exploitation of host stress responses to protein production using novel transcriptomic analytics"

	sample_id	study	project	condition	rep_id	contact	creator	run_date	Strain Description	Strain	Base Media	Carbon Source (g/L)	Nitrogen Source (g/L)	Electron Acceptor	Trace Element Mixture	Supplement	Temperature (C)	pH	Antibiotic for selection	Culture Type	Growth Rate (1/hr)	Evolved Sample	Isolate Type	Additional Details	Biological Replicates	Published	LibraryLayout	Platform
ecoli_CR_00001	SDT550_F1_1	pColi2	pcoli2	MBP	1	Christoffer Rode	Christoffer Rode	6/15/2022	Escherichia Coli K-12 MG1655 gly2 rhaBADM- pSD51	SDT507	M9 gly	glycerol(2)	NH4Cl(1)	O2	DDB_TM_002	rhamnose(0.1)	37	7	Ampicillin(50)	Batch		No	Clonal	Cells grown till OD 0.4, rhamnose added to 1mM, and harvested after 2 hours	2	0	PAIRED	ILLUMINA
ecoli_CR_00002	SDT550_F2_1	pColi2	pcoli2	MBP	2	Christoffer Rode	Christoffer Rode	6/15/2022	Escherichia Coli K-12 MG1655 gly2 rhaBADM- pSD51	SDT507	M9 gly	glycerol(2)	NH4Cl(1)	O2	DDB_TM_002	rhamnose(0.1)	37	7	Ampicillin(50)	Batch		No	Clonal	Cells grown till OD 0.4, rhamnose added to 1mM, and harvested after 2 hours	2	0	PAIRED	ILLUMINA
ecoli_CR_00003	SDT562_F1_1	pColi2	pcoli2	c_CC1_batch1	1	Christoffer Rode	Christoffer Rode	6/15/2022	Escherichia Coli K-12 MG1655 gly2 rhaBADM- pSD138	SDT507	M9 gly	glycerol(2)	NH4Cl(1)	O2	DDB_TM_002	rhamnose(0.1)	37	7	Ampicillin(50)	Batch		No	Clonal	Cells grown till OD 0.4, rhamnose added to 1mM, and harvested after 2 hours	2	0	PAIRED	ILLUMINA
ecoli_CR_00004	SDT562_F2_1	pColi2	pcoli2	c_CC1_batch1	2	Christoffer Rode	Christoffer Rode	6/15/2022	Escherichia Coli K-12 MG1655 gly2 rhaBADM- pSD138	SDT507	M9 gly	glycerol(2)	NH4Cl(1)	O2	DDB_TM_002	rhamnose(0.1)	37	7	Ampicillin(50)	Batch		No	Clonal	Cells grown till OD 0.4, rhamnose added to 1mM, and harvested after 2 hours	2	0	PAIRED	ILLUMINA
ecoli_CR_00005	SDT529_F1_1	pColi2	pcoli2	MNEI	1	Christoffer Rode	Christoffer Rode	6/15/2022	Escherichia Coli K-12 MG1655 gly2 rhaBADM- pSD98	SDT507	M9 gly	glycerol(2)	NH4Cl(1)	O2	DDB_TM_002	rhamnose(0.1)	37	7	Ampicillin(50)	Batch		No	Clonal	Cells grown till OD 0.4, rhamnose added to 1mM, and harvested after 2 hours	2	0	PAIRED	ILLUMINA
ecoli_CR_00006	SDT529_F2_1	pColi2	pcoli2	MNEI	2	Christoffer Rode	Christoffer Rode	6/15/2022	Escherichia Coli K-12 MG1655 gly2 rhaBADM- pSD98	SDT507	M9 gly	glycerol(2)	NH4Cl(1)	O2	DDB_TM_002	rhamnose(0.1)	37	7	Ampicillin(50)	Batch		No	Clonal	Cells grown till OD 0.4, rhamnose added to 1mM, and harvested after 2 hours	2	0	PAIRED	ILLUMINA
ecoli_CR_00007	SDT532_F1_1	pColi2	pcoli2	Brazzein	1	Christoffer Rode	Christoffer Rode	6/15/2022	Escherichia Coli K-12 MG1655 gly2 rhaBADM- pSD103	SDT507	M9 gly	glycerol(2)	NH4Cl(1)	O2	DDB_TM_002	rhamnose(0.1)	37	7	Ampicillin(50)	Batch		No	Clonal	Cells grown till OD 0.4, rhamnose added to 1mM, and harvested after 2 hours	2	0	PAIRED	ILLUMINA
ecoli_CR_00008	SDT532_F2_1	pColi2	pcoli2	Brazzein	2	Christoffer Rode	Christoffer Rode	6/15/2022	Escherichia Coli K-12 MG1655 gly2 rhaBADM- pSD103	SDT507	M9 gly	glycerol(2)	NH4Cl(1)	O2	DDB_TM_002	rhamnose(0.1)	37	7	Ampicillin(50)	Batch		No	Clonal	Cells grown till OD 0.4, rhamnose added to 1mM, and harvested after 2 hours	2	0	PAIRED	ILLUMINA
ecoli_CR_00009	SDT536_F1_1	pColi2	pcoli2	alactalbumin	1	Christoffer Rode	Christoffer Rode	6/15/2022	Escherichia Coli K-12 MG1655 gly2 rhaBADM- pSD107	SDT507	M9 gly	glycerol(2)	NH4Cl(1)	O2	DDB_TM_002	rhamnose(0.1)	37	7	Ampicillin(50)	Batch		No	Clonal	Cells grown till OD 0.4, rhamnose added to 1mM, and harvested after 2 hours	2	0	PAIRED	ILLUMINA
ecoli_CR_00010	SDT536_F2_1	pColi2	pcoli2	alactalbumin	2	Christoffer Rode	Christoffer Rode	6/15/2022	Escherichia Coli K-12 MG1655 gly2 rhaBADM- pSD107	SDT507	M9 gly	glycerol(2)	NH4Cl(1)	O2	DDB_TM_002	rhamnose(0.1)	37	7	Ampicillin(50)	Batch		No	Clonal	Cells grown till OD 0.4, rhamnose added to 1mM, and harvested after 2 hours	2	0	PAIRED	ILLUMINA
ecoli_CR_00011	SDT537_F1_1	pColi2	pcoli2	BLG	1	Christoffer Rode	Christoffer Rode	6/15/2022	Escherichia Coli K-12 MG1655 gly2 rhaBADM- pSD108	SDT507	M9 gly	glycerol(2)	NH4Cl(1)	O2	DDB_TM_002	rhamnose(0.1)	37	7	Ampicillin(50)	Batch		No	Clonal	Cells grown till OD 0.4, rhamnose added to 1mM, and harvested after 2 hours	2	0	PAIRED	ILLUMINA
ecoli_CR_00012	SDT537_F2_1	pColi2	pcoli2	BLG	2	Christoffer Rode	Christoffer Rode	6/15/2022	Escherichia Coli K-12 MG1655 gly2 rhaBADM- pSD108	SDT507	M9 gly	glycerol(2)	NH4Cl(1)	O2	DDB_TM_002	rhamnose(0.1)	37	7	Ampicillin(50)	Batch		No	Clonal	Cells grown till OD 0.4, rhamnose added to 1mM, and harvested after 2 hours	2	0	PAIRED	ILLUMINA
ecoli_CR_00013	SDT541_F1_1	pColi2	pcoli2	Ovalbumin	1	Christoffer Rode	Christoffer Rode	6/15/2022	Escherichia Coli K-12 MG1655 gly2 rhaBADM- pSD112	SDT507	M9 gly	glycerol(2)	NH4Cl(1)	O2	DDB_TM_002	rhamnose(0.1)	37	7	Ampicillin(50)	Batch		No	Clonal	Cells grown till OD 0.4, rhamnose added to 1mM, and harvested after 2 hours	2	0	PAIRED	ILLUMINA
ecoli_CR_00014	SDT541_F2_1	pColi2	pcoli2	Ovalbumin	2	Christoffer Rode	Christoffer Rode	6/15/2022	Escherichia Coli K-12 MG1655 gly2 rhaBADM- pSD112	SDT507	M9 gly	glycerol(2)	NH4Cl(1)	O2	DDB_TM_002	rhamnose(0.1)	37	7	Ampicillin(50)	Batch		No	Clonal	Cells grown till OD 0.4, rhamnose added to 1mM, and harvested after 2 hours	2	0	PAIRED	ILLUMINA
ecoli_CR_00015	SDT543_F1_1	pColi2	pcoli2	mfp5	1	Christoffer Rode	Christoffer Rode	6/15/2022	Escherichia Coli K-12 MG1655 gly2 rhaBADM- pSD114	SDT507	M9 gly	glycerol(2)	NH4Cl(1)	O2	DDB_TM_002	rhamnose(0.1)	37	7	Ampicillin(50)	Batch		No	Clonal	Cells grown till OD 0.4, rhamnose added to 1mM, and harvested after 2 hours	2	0	PAIRED	ILLUMINA
ecoli_CR_00016	SDT543_F2_1	pColi2	pcoli2	mfp5	2	Christoffer Rode	Christoffer Rode	6/15/2022	Escherichia Coli K-12 MG1655 gly2 rhaBADM- pSD114	SDT507	M9 gly	glycerol(2)	NH4Cl(1)	O2	DDB_TM_002	rhamnose(0.1)	37	7	Ampicillin(50)	Batch		No	Clonal	Cells grown till OD 0.4, rhamnose added to 1mM, and harvested after 2 hours	2	0	PAIRED	ILLUMINA
ecoli_CR_00017	SDT546_F1_1	pColi2	pcoli2	sfGFP	1	Christoffer Rode	Christoffer Rode	6/15/2022	Escherichia Coli K-12 MG1655 gly2 rhaBADM- pSD117	SDT507	M9 gly	glycerol(2)	NH4Cl(1)	O2	DDB_TM_002	rhamnose(0.1)	37	7	Ampicillin(50)	Batch		No	Clonal	Cells grown till OD 0.4, rhamnose added to 1mM, and harvested after 2 hours	2	0	PAIRED	ILLUMINA
ecoli_CR_00018	SDT546_F2_1	pColi2	pcoli2	sfGFP	2	Christoffer Rode	Christoffer Rode	6/15/2022	Escherichia Coli K-12 MG1655 gly2 rhaBADM- pSD117	SDT507	M9 gly	glycerol(2)	NH4Cl(1)	O2	DDB_TM_002	rhamnose(0.1)	37	7	Ampicillin(50)	Batch		No	Clonal	Cells grown till OD 0.4, rhamnose added to 1mM, and harvested after 2 hours	2	0	PAIRED	ILLUMINA
ecoli_CR_00019	SDT549_F2_1	pColi2	pcoli2	c_Empty_batch1	1	Christoffer Rode	Christoffer Rode	6/15/2022	Escherichia Coli K-12 MG1655 gly2 rhaBADM- pSD122	SDT507	M9 gly	glycerol(2)	NH4Cl(1)	O2	DDB_TM_002	rhamnose(0.1)	37	7	Ampicillin(50)	Batch		No	Clonal	Cells grown till OD 0.4, rhamnose added to 1mM, and harvested after 2 hours	2	0	PAIRED	ILLUMINA
ecoli_CR_00020	SDT549_NoInd_NoEl_F1_1	pColi2	pcoli2	c_Empty_noind_batch1	1	Christoffer Rode	Christoffer Rode	6/15/2022	Escherichia Coli K-12 MG1655 gly2 rhaBADM- pSD122	SDT507	M9 gly	glycerol(2)	NH4Cl(1)	O2	DDB_TM_002	rhamnose(0.1)	37	7	Ampicillin(50)	Batch		No	Clonal	Cells grown till OD 0.4, rhamnose added to 1mM, and harvested after 2 hours	2	0	PAIRED	ILLUMINA
ecoli_CR_00021	SDT549_NoInd_F1_1	pColi2	pcoli2	c_Empty_noind_batch1	1	Christoffer Rode	Christoffer Rode	6/15/2022	Escherichia Coli K-12 MG1655 gly2 rhaBADM- pSD122	SDT507	M9 gly	glycerol(2)	NH4Cl(1)	O2	DDB_TM_002	rhamnose(0.1)	37	7	Ampicillin(50)	Batch		No	Clonal	Cells grown till OD 0.4, rhamnose added to 1mM, and harvested after 2 hours	2	0	PAIRED	ILLUMINA
ecoli_CR_00022	SDT549_NoInd_NoEl_F2_1	pColi2	pcoli2	c_Empty_noind_batch1	2	Christoffer Rode	Christoffer Rode	6/15/2022	Escherichia Coli K-12 MG1655 gly2 rhaBADM- pSD122	SDT507	M9 gly	glycerol(2)	NH4Cl(1)	O2	DDB_TM_002	rhamnose(0.1)	37	7	Ampicillin(50)	Batch		No	Clonal	Cells grown till OD 0.4, rhamnose added to 1mM, and harvested after 2 hours	2	0	PAIRED	ILLUMINA
ecoli_CR_00023	SDT835_F1_2	pColi2	pcoli2	c_Empty_gly2_batch2	1	Christoffer Rode	Christoffer Rode	6/15/2022	Escherichia Coli K-12 MG1655 gly2 pSD122	SDT492	M9 gly	glycerol(2)	NH4Cl(1)	O2	DDB_TM_002	rhamnose(0.1)	37	7	Ampicillin(50)	Batch		No	Clonal	Cells grown till OD 0.4, rhamnose added to 1mM, and harvested after 2 hours	2	0	PAIRED	ILLUMINA
ecoli_CR_00024	SDT836_F1_2	pColi2	pcoli2	EGFP-BLG_gly2	1	Christoffer Rode	Christoffer Rode	6/15/2022	Escherichia Coli K-12 MG1655 gly2 pSD178	SDT492	M9 gly	glycerol(2)	NH4Cl(1)	O2	DDB_TM_002	rhamnose(0.1)	37	7	Ampicillin(50)	Batch		No	Clonal	Cells grown till OD 0.4, rhamnose added to 1mM, and harvested after 2 hours	2	0	PAIRED	ILLUMINA
ecoli_CR_00025	SDT837_F1_2	pColi2	pcoli2	BLG_gly2	1	Christoffer Rode	Christoffer Rode	6/15/2022	Escherichia Coli K-12 MG1655 gly2 pSD108	SDT492	M9 gly	glycerol(2)	NH4Cl(1)	O2	DDB_TM_002	rhamnose(0.1)	37	7	Ampicillin(50)	Batch		No	Clonal	Cells grown till OD 0.4, rhamnose added to 1mM, and harvested after 2 hours	2	0	PAIRED	ILLUMINA
ecoli_CR_00026	SDT838_F1_2	pColi2	pcoli2	mfp5_gly2	1	Christoffer Rode	Christoffer Rode	6/15/2022	Escherichia Coli K-12 MG1655 gly2 pSD114	SDT492	M9 gly	glycerol(2)	NH4Cl(1)	O2	DDB_TM_002	rhamnose(0.1)	37	7	Ampicillin(50)	Batch		No	Clonal	Cells grown till OD 0.4, rhamnose added to 1mM, and harvested after 2 hours	2	0	PAIRED	ILLUMINA
ecoli_CR_00027	SDT835_F2_2	pColi2	pcoli2	c_Empty_gly2_batch2	2	Christoffer Rode	Christoffer Rode	6/15/2022	Escherichia Coli K-12 MG1655 gly2 pSD122	SDT492	M9 gly	glycerol(2)	NH4Cl(1)	O2	DDB_TM_002	rhamnose(0.1)	37	7	Ampicillin(50)	Batch		No	Clonal	Cells grown till OD 0.4, rhamnose added to 1mM, and harvested after 2 hours	2	0	PAIRED	ILLUMINA
ecoli_CR_00028	SDT836_F2_2	pColi2	pcoli2	EGFP-BLG_gly2	2	Christoffer Rode	Christoffer Rode	6/15/2022	Escherichia Coli K-12 MG1655 gly2 pSD178	SDT492	M9 gly	glycerol(2)	NH4Cl(1)	O2	DDB_TM_002	rhamnose(0.1)	37	7	Ampicillin(50)	Batch		No	Clonal	Cells grown till OD 0.4, rhamnose added to 1mM, and harvested after 2 hours	2	0	PAIRED	ILLUMINA
ecoli_CR_00029	SDT837_F2_2	pColi2	pcoli2	BLG_gly2	2	Christoffer Rode	Christoffer Rode	6/15/2022	Escherichia Coli K-12 MG1655 gly2 pSD108	SDT492	M9 gly	glycerol(2)	NH4Cl(1)	O2	DDB_TM_002	rhamnose(0.1)	37	7	Ampicillin(50)	Batch		No	Clonal	Cells grown till OD 0.4, rhamnose added to 1mM, and harvested after 2 hours	2	0	PAIRED	ILLUMINA
ecoli_CR_00030	SDT838_F2_2	pColi2	pcoli2	mfp5_gly2	2	Christoffer Rode	Christoffer Rode	6/15/2022	Escherichia Coli K-12 MG1655 gly2 pSD114	SDT492	M9 gly	glycerol(2)	NH4Cl(1)	O2	DDB_TM_002	rhamnose(0.1)	37	7	Ampicillin(50)	Batch		No	Clonal	Cells grown till OD 0.4, rhamnose added to 1mM, and harvested after 2 hours	2	0	PAIRED	ILLUMINA
ecoli_CR_00031	SDT549_F1_2	pColi2	pcoli2	c_Empty_batch2	1	Christoffer Rode	Christoffer Rode	6/15/2022	Escherichia Coli K-12 MG1655 gly2 rhaBADM- pSD122	SDT507	M9 gly	glycerol(2)	NH4Cl(1)	O2	DDB_TM_002	rhamnose(0.1)	37	7	Ampicillin(50)	Batch		No	Clonal	Cells grown till OD 0.4, rhamnose added to 1mM, and harvested after 2 hours	2	0	PAIRED	ILLUMINA
ecoli_CR_00032	SDT695_F1_2	pColi2	pcoli2	EGFP	1	Christoffer Rode	Christoffer Rode	6/15/2022	Escherichia Coli K-12 MG1655 gly2 rhaBADM- pSD174	SDT507	M9 gly	glycerol(2)	NH4Cl(1)	O2	DDB_TM_002	rhamnose(0.1)	37	7	Ampicillin(50)	Batch		No	Clonal	Cells grown till OD 0.4, rhamnose added to 1mM, and harvested after 2 hours	2	0	PAIRED	ILLUMINA
ecoli_CR_00033	SDT698_F1_2	pColi2	pcoli2	EGFP-BLG	1	Christoffer Rode	Christoffer Rode	6/15/2022	Escherichia Coli K-12 MG1655 gly2 rhaBADM- pSD178	SDT507	M9 gly	glycerol(2)	NH4Cl(1)	O2	DDB_TM_002	rhamnose(0.1)	37	7	Ampicillin(50)	Batch		No	Clonal	Cells grown till OD 0.4, rhamnose added to 1mM, and harvested after 2 hours	2	0	PAIRED	ILLUMINA
ecoli_CR_00034	SDT700_F1_2	pColi2	pcoli2	EGFP-alactalbumin	1	Christoffer Rode	Christoffer Rode	6/15/2022	Escherichia Coli K-12 MG1655 gly2 rhaBADM- pSD180	SDT507	M9 gly	glycerol(2)	NH4Cl(1)	O2	DDB_TM_002	rhamnose(0.1)	37	7	Ampicillin(50)	Batch		No	Clonal	Cells grown till OD 0.4, rhamnose added to 1mM, and harvested after 2 hours	2	0	PAIRED	ILLUMINA
ecoli_CR_00035	SDT549_3HR_F1_2	pColi2	pcoli2	c_Empty_3HR_batch2	1	Christoffer Rode	Christoffer Rode	6/15/2022	Escherichia Coli K-12 MG1655 gly2 rhaBADM- pSD122	SDT507	M9 gly	glycerol(2)	NH4Cl(1)	O2	DDB_TM_002	rhamnose(0.1)	37	7	Ampicillin(50)	Batch		No	Clonal	Cells grown till OD 0.4, rhamnose added to 1mM, and harvested after 2 hours	2	0	PAIRED	ILLUMINA
ecoli_CR_00036	SDT698_3HR_F1_2	pColi2	pcoli2	EGFP-BLG_3HR	1	Christoffer Rode	Christoffer Rode	6/15/2022	Escherichia Coli K-12 MG1655 gly2 rhaBADM- pSD178	SDT507	M9 gly	glycerol(2)	NH4Cl(1)	O2	DDB_TM_002	rhamnose(0.1)	37	7	Ampicillin(50)	Batch		No	Clonal	Cells grown till OD 0.4, rhamnose added to 1mM, and harvested after 2 hours	2	0	PAIRED	ILLUMINA
ecoli_CR_00037	SDT549_F2_2	pColi2	pcoli2	c_Empty_batch2	2	Christoffer Rode	Christoffer Rode	6/15/2022	Escherichia Coli K-12 MG1655 gly2 rhaBADM- pSD122	SDT507	M9 gly	glycerol(2)	NH4Cl(1)	O2	DDB_TM_002	rhamnose(0.1)	37	7	Ampicillin(50)	Batch		No	Clonal	Cells grown till OD 0.4, rhamnose added to 1mM, and harvested after 2 hours	2	0	PAIRED	ILLUMINA
ecoli_CR_00038	SDT695_F2_2	pColi2	pcoli2	EGFP	2	Christoffer Rode	Christoffer Rode	6/15/2022	Escherichia Coli K-12 MG1655 gly2 rhaBADM- pSD174	SDT507	M9 gly	glycerol(2)	NH4Cl(1)	O2	DDB_TM_002	rhamnose(0.1)	37	7	Ampicillin(50)	Batch		No	Clonal	Cells grown till OD 0.4, rhamnose added to 1mM, and harvested after 2 hours	2	0	PAIRED	ILLUMINA
ecoli_CR_00039	SDT698_F2_2	pColi2	pcoli2	EGFP-BLG	2	Christoffer Rode	Christoffer Rode	6/15/2022	Escherichia Coli K-12 MG1655 gly2 rhaBADM- pSD178	SDT507	M9 gly	glycerol(2)	NH4Cl(1)	O2	DDB_TM_002	rhamnose(0.1)	37	7	Ampicillin(50)	Batch		No	Clonal	Cells grown till OD 0.4, rhamnose added to 1mM, and harvested after 2 hours	2	0	PAIRED	ILLUMINA
ecoli_CR_00040	SDT700_F2_2	pColi2	pcoli2	EGFP-alactalbumin	2	Christoffer Rode	Christoffer Rode	6/15/2022	Escherichia Coli K-12 MG1655 gly2 rhaBADM- pSD180	SDT507	M9 gly	glycerol(2)	NH4Cl(1)	O2	DDB_TM_002	rhamnose(0.1)	37	7	Ampicillin(50)	Batch		No	Clonal	Cells grown till OD 0.4, rhamnose added to 1mM, and harvested after 2 hours	2	0	PAIRED	ILLUMINA
ecoli_CR_00041	SDT549_3HR_F2_2	pColi2	pcoli2	c_Empty_3HR_batch2	2	Christoffer Rode	Christoffer Rode	6/15/2022	Escherichia Coli K-12 MG1655 gly2 rhaBADM- pSD122	SDT507	M9 gly	glycerol(2)	NH4Cl(1)	O2	DDB_TM_002	rhamnose(0.1)	37	7	Ampicillin(50)	Batch		No	Clonal	Cells grown till OD 0.4, rhamnose added to 1mM, and harvested after 2 hours	2	0	PAIRED	ILLUMINA
ecoli_CR_00042	SDT698_3HR_F2_2	pColi2	pcoli2	EGFP-BLG_3HR	2	Christoffer Rode	Christoffer Rode	6/15/2022	Escherichia Coli K-12 MG1655 gly2 rhaBADM- pSD178	SDT507	M9 gly	glycerol(2)	NH4Cl(1)	O2	DDB_TM_002	rhamnose(0.1)	37	7	Ampicillin(50)	Batch		No	Clonal	Cells grown till OD 0.4, rhamnose added to 1mM, and harvested after 2 hours	2	0	PAIRED	ILLUMINA
ecoli_CR_00043	SDT839_F1_2	pColi2	pcoli2	T7_pET-BLG	1	Christoffer Rode	Christoffer Rode	6/15/2022	Escherichia Coli K-12 MG1655 gly2 rhaBADM- pSD77 pSD206	SDT507	M9 gly	glycerol(2)	NH4Cl(1)	O2	DDB_TM_002	salicylate(0.1), IPTG(0.1)	37	7	Ampicillin(50)	Batch		No	Clonal	Cells grown till OD 0.4, rhamnose added to 1mM, and harvested after 2 hours	2	0	PAIRED	ILLUMINA
ecoli_CR_00044	SDT841_F1_2	pColi2	pcoli2	c_T7_pET-empty_batch2	1	Christoffer Rode	Christoffer Rode	6/15/2022	Escherichia Coli K-12 MG1655 gly2 rhaBADM- pSD77 pSD208	SDT507	M9 gly	glycerol(2)	NH4Cl(1)	O2	DDB_TM_002	salicylate(0.1), IPTG(0.1)	37	7	Ampicillin(50)	Batch		No	Clonal	Cells grown till OD 0.4, rhamnose added to 1mM, and harvested after 2 hours	2	0	PAIRED	ILLUMINA
ecoli_CR_00045	SDT839_F2_2	pColi2	pcoli2	T7_pET-BLG	2	Christoffer Rode	Christoffer Rode	6/15/2022	Escherichia Coli K-12 MG1655 gly2 rhaBADM- pSD77 pSD206	SDT507	M9 gly	glycerol(2)	NH4Cl(1)	O2	DDB_TM_002	salicylate(0.1), IPTG(0.1)	37	7	Ampicillin(50)	Batch		No	Clonal	Cells grown till OD 0.4, rhamnose added to 1mM, and harvested after 2 hours	2	0	PAIRED	ILLUMINA
ecoli_CR_00046	SDT841_F2_2	pColi2	pcoli2	c_T7_pET-empty_batch2	2	Christoffer Rode	Christoffer Rode	6/15/2022	Escherichia Coli K-12 MG1655 gly2 rhaBADM- pSD77 pSD208	SDT507	M9 gly	glycerol(2)	NH4Cl(1)	O2	DDB_TM_002	salicylate(0.1), IPTG(0.1)	37	7	Ampicillin(50)	Batch		No	Clonal	Cells grown till OD 0.4, rhamnose added to 1mM, and harvested after 2 hours	2	0	PAIRED	ILLUMINA
